# Multiplexed, multimodal profiling of the intracellular activity, interactions, and druggability of protein variants using LABEL-seq

**DOI:** 10.1101/2024.04.19.590094

**Authors:** Jessica J. Simon, Douglas M. Fowler, Dustin J. Maly

## Abstract

Multiplexed assays of variant effect are powerful tools for assessing the impact of protein sequence variation, but are limited to measuring a single protein property and often rely on indirect readouts of intracellular protein function. Here, we developed LAbeling with Barcodes and Enrichment for biochemicaL analysis by sequencing (LABEL-seq), a platform for the multimodal profiling of thousands of protein variants in cultured human cells. Multimodal measurement of ∼20,000 variant effects for ∼1,600 BRaf variants using LABEL-seq revealed that variation at positions that are frequently mutated in cancer had minimal effects on folding and intracellular abundance but could dramatically alter activity, protein-protein interactions, and druggability. Integrative analysis of our multimodal measurements identified networks of positions with similar roles in regulating BRaf’s signaling properties and enabled predictive modeling of variant effects on complex processes such as cell proliferation and small molecule-promoted degradation. LABEL-seq provides a scalable approach for the direct measurement of multiple biochemical effects of protein variants in their native cellular context, yielding insight into protein function, disease mechanisms, and druggability.
