## Supplementary Table 3 for "Multiplexed, multimodal profiling of the intracellular activity, interactions, and druggability of protein variants using LABEL-seq": Supplementary Table 3.xlsx

### Sheet: Supplemental Table 2
Position	Mean Score, Activity without CRaf	Activity without CRaf, fraction of variants with each classification			Mean Score, Activity with CRaf	Activity with CRaf, fraction of variants with each classification			Mean CRaf-Promoted Activity	Mean Score, CRaf Interaction	CRaf Interaction, fraction of variants with each classification			Mean Score, Vemurafenib-Promoted CRaf Interaction	Mean Score, LXH254-Promoted CRaf Interaction	Mean Score, Mek Interaction	Mek1 Interaction, fraction of variants with each classification			Mean Score, Abundance	Abundance, fraction of variants with each classification			2.5uM SJF0628 Degredation Score	SJF0628 Sensitivity, fraction of variants with each classification			500nM SJF0628 Degredation Score	100nM SJF0628 Degredation Score	20nM SJF0628 Degredation Score
		Activating	Inactivating	Wild Type-Like		Activating	Inactivating	Wild Type-Like			Decreased CRaf Interaction	Increased CRaf Interaction	Wild Type-Like CRaf Interaction				Decreased Interaction	Increased Interaction	Wild Type-Like		Decreased Abundance	Increased Abundance	Wild Type-Like Abundance		Resistant	Sensitized	Wild Type-Like
8										1.0039	0.157895	0.210526	0.631579	1.02072	0.997034	0.974998	0.0555556	0.0555556	0.888889	1.0127	0.176471	0.117647	0.705882	0.00449183	0.142857	0.142857	0.714286	-0.022231	0.043506	0.0427695
26	1.0278	0.176471	0	0.823529	0.96661	0	0.117647	0.882353	-0.061188	0.966594	0.166667	0.111111	0.722222	0.953182	0.996893	0.946359	0.210526	0.0526316	0.736842	1.01817	0	0.117647	0.882353	-0.0444977	0	0.2	0.8	0.0233609	0.0366672	0.00708982
80	1.04431	0.0666667	0	0.933333	1.021	0.0625	0.0625	0.875	-0.0106497	1.05771	0.111111	0.166667	0.722222	1.01798	0.998345	1.12508	0	0.277778	0.722222	1.02851	0	0	1	-0.0835101	0	0.384615	0.615385	-0.0458806	-0.0473174	-0.0262126
102	1.07087	0.133333	0	0.866667	1.01345	0	0	1	-0.0691889	0.993354	0.263158	0.105263	0.631579	0.979262	0.973216	1.03485	0	0.210526	0.789474	1.03033	0	0.117647	0.882353	-0.0686511	0.0588235	0.411765	0.529412	-0.0327757	-0.0309386	-0.0339143
189	1.07608	0.25	0.0833333	0.666667	0.943736	0.133333	0.2	0.666667	-0.111704	0.84775	0.684211	0.0526316	0.263158	0.817607	0.832442	0.906717	0.526316	0.157895	0.315789	1.03074	0.0555556	0.0555556	0.888889	-0.0534959	0	0.0833333	0.916667	-0.0392556	-0.0315836	-0.0259775
192	1.10325	0.25	0.0833333	0.666667	1.01149	0.0714286	0.0714286	0.857143	-0.083573	0.865264	0.555556	0	0.444444	0.767385	0.8742	1.10068	0.176471	0.235294	0.588235	1.05402	0.125	0.3125	0.5625	-0.0423199	0.2	0.4	0.4	-0.00808331	-0.0105839	-0.00344923
211	1.03761	0.0909091	0.0909091	0.818182	1.10787	0.266667	0	0.733333	0.0391803	1.1882	0	0.526316	0.473684	1.10485	1.03584	1.46646	0	0.842105	0.157895	0.991457	0	0	1	-0.0447788	0	0	1	-0.0389047	-0.0282125	-0.0249291
257	1.31165	0.6	0	0.4	1.22614	0.4375	0	0.5625	-0.0674394	1.39712	0.157895	0.578947	0.263158	1.3063	1.09419	1.01891	0	0.0526316	0.947368	0.979038	0.0526316	0	0.947368	0.0207031	0.0526316	0	0.947368	-0.011356	-0.00501974	0.0032045
258	1.97192	0.9375	0	0.0625	1.88254	0.941176	0	0.0588235	-0.0932375	3.1471	0	0.894737	0.105263	1.7547	0.921308	0.803087	0.526316	0	0.473684	0.812674	0.578947	0	0.421053	0.103925	0.315789	0	0.684211	-0.0044127	0.0160994	0.0116619
262	1.36335	0.533333	0	0.466667	1.33487	0.529412	0	0.470588	0.00803992	1.54285	0	0.947368	0.0526316	1.54254	1.21231	0.980189	0	0	1	1.01875	0	0	1	-0.0118249	0.157895	0.157895	0.684211	-0.0443946	-0.00100698	-0.0263928
294	1.0639	0.166667	0	0.833333	1.06325	0.176471	0.0588235	0.764706	-0.0234534	0.966569	0.210526	0.0526316	0.736842	0.952903	1.00738	1.08758	0	0.157895	0.842105	1.06213	0	0.105263	0.894737	-0.0605085	0	0.105263	0.894737	-0.0260331	-0.0187597	-0.0158933
305	1.01552	0	0	1	1.01926	0.142857	0.0714286	0.785714	-0.00326979	1.00559	0.0526316	0.0526316	0.894737	0.974474	0.985278	0.986842	0	0	1	1.02099	0	0	1	-0.0631589	0	0.157895	0.842105	-0.0183399	0.0140125	0.00908732
318	1.09132	0.25	0.166667	0.583333	1.0728	0.0625	0	0.9375	-0.041888	1.01057	0.0526316	0	0.947368	0.983563	0.997416	0.965724	0	0	1	1.01842	0	0.0526316	0.947368	-0.041486	0	0	1	-0.0112528	-0.0161744	0.0103869
326	1.022	0.0909091	0.181818	0.727273	1.06219	0.176471	0.117647	0.705882	-0.0355982	0.992198	0.0526316	0	0.947368	0.958998	0.987776	0.997373	0	0	1	1.0506	0	0.0526316	0.947368	-0.0386893	0	0.105263	0.894737	-0.0320158	-0.0138728	-0.00516386
332	1.06135	0.214286	0.0714286	0.714286	1.06481	0.117647	0	0.882353	-0.0267816	1.01586	0.0526316	0.157895	0.789474	0.992176	0.987079	1.00869	0	0.0526316	0.947368	1.02314	0	0.0526316	0.947368	-0.0582307	0	0.0526316	0.947368	-0.0119092	-0.0151332	0.00836187
334	1.08213	0.2	0.0666667	0.733333	1.02087	0.166667	0.111111	0.722222	-0.0669514	1.03277	0.0526316	0.105263	0.842105	0.985694	0.986982	1.01038	0	0.0526316	0.947368	1.0608	0	0.105263	0.894737	-0.0628221	0	0.105263	0.894737	-0.0414159	-0.0406871	-0.0148132
341	1.05797	0.153846	0	0.846154	1.00618	0	0	1	-0.0575431	1.13985	0	0.555556	0.444444	1.05748	1.04963	1.01273	0	0	1	1.03366	0	0.0555556	0.944444	-0.0278396	0	0	1	-0.0234105	-0.00223639	0.0164889
345	1.01463	0.1	0	0.9	0.977022	0	0	1	-0.027944	1.0977	0	0.166667	0.833333	1.04589	0.998773	1.05807	0	0.166667	0.833333	0.984103	0.0833333	0	0.916667	-0.0542943	0	0	1	-0.0323082	-0.0189133	-0.0167611
347	1.12953	0.222222	0	0.777778	1.1032	0.166667	0	0.833333	-0.042566	1.03678	0.0555556	0.111111	0.833333	1.06661	1.07108	0.949361	0.0588235	0	0.941176	1.03324	0	0.0588235	0.941176	-0.0359185	0	0.0666667	0.933333	-0.00167727	-0.0225741	-0.0123139
367	1.69692	1	0	0	1.76104	1	0	0	0.0343824	2.43464	0	1	0	2.58331	1.28023	0.689297	1	0	0	0.901957	0.157895	0	0.842105	0.0365109	0.105263	0	0.894737	0.00241732	0.0151118	0.00726093
385	1.0887	0.105263	0	0.894737	1.06164	0	0	1	-0.0270597	1.01586	0.0526316	0.0526316	0.894737	0.944968	0.991474	1.00252	0	0	1	1.02479	0	0	1	-0.0594223	0	0.157895	0.842105	-0.0425027	-0.0105693	0.0198075
389	1.07801	0.0526316	0	0.947368	1.06237	0.0526316	0	0.947368	-0.0156378	0.979865	0	0.0526316	0.947368	1.00154	0.97425	1.00292	0	0	1	1.04717	0	0	1	-0.0312568	0	0	1	-0.0082128	-0.000841741	0.00963379
443	0.989438	0	0	1	0.951416	0	0	1	-0.0380218	0.952263	0.105263	0	0.894737	0.708835	0.763931	1.02293	0	0	1	1.02826	0	0.0526316	0.947368	-0.0452232	0	0.105263	0.894737	-0.0234878	-0.00824125	0.00397788
444	1.1497	0.263158	0	0.736842	0.985339	0	0.0526316	0.947368	-0.164357	0.96354	0.105263	0	0.894737	0.777897	0.798347	1.00296	0	0	1	1.04296	0	0.0526316	0.947368	-0.043937	0	0.157895	0.842105	0.000420083	-0.0354285	0.00169605
447	1.20662	0.473684	0	0.526316	1.19315	0.421053	0	0.578947	-0.0134693	0.992251	0.0526316	0.105263	0.842105	1.0324	1.01019	0.971745	0	0.0526316	0.947368	1.07254	0	0.157895	0.842105	-0.0363743	0.0526316	0.157895	0.789474	-0.0463447	-0.0138571	-0.014741
449	1.05084	0.0526316	0.0526316	0.894737	1.07871	0.157895	0	0.842105	0.0278726	1.03687	0.0526316	0.157895	0.789474	0.908087	0.970495	0.985652	0	0	1	1.03263	0	0.0526316	0.947368	-0.0230633	0	0	1	-0.0089991	-0.00284036	0.0287622
453	1.06904	0	0	1	1.0362	0	0	1	-0.0328349	1.06419	0	0.210526	0.789474	0.938322	1.03901	1.00974	0	0	1	1.02707	0	0.0526316	0.947368	-0.0923616	0	0.315789	0.684211	-0.0472389	-0.0248698	-0.0167612
456	0.934792	0	0.105263	0.894737	0.930541	0	0.0526316	0.947368	-0.00425134	1.04421	0.0526316	0.210526	0.736842	0.821887	0.880732	1.02558	0	0	1	1.00544	0	0	1	-0.0955192	0	0.315789	0.684211	-0.0646723	-0.0405459	-0.020492
462	1.30139	0.526316	0	0.473684	1.22487	0.473684	0	0.526316	-0.0765154	1.14151	0.0526316	0.473684	0.473684	1.17608	1.20234	0.79771	0.578947	0	0.421053	1.03912	0	0.105263	0.894737	-0.194766	0	0.894737	0.105263	-0.134756	-0.0137256	-0.0015421
464	1.6557	0.9375	0	0.0625	1.75542	1	0	0	0.0997202	2.48353	0	1	0	1.30005	1.37968	0.768234	0.6875	0	0.3125	0.971759	0	0	1	-0.307954	0	0.9375	0.0625	-0.37389	-0.265496	-0.130183
466	0.932133	0.105263	0.0526316	0.842105	1.19849	0.421053	0	0.578947	0.266357	3.16287	0	1	0	1.39662	1.29563	0.784198	0.631579	0	0.368421	0.902075	0.315789	0.0526316	0.631579	-0.510219	0	1	0	-0.553703	-0.446654	-0.234681
467	1.43331	0.789474	0	0.210526	1.48989	0.842105	0	0.157895	0.0565804	1.34495	0	0.842105	0.157895	1.19881	1.29745	0.716439	0.842105	0	0.157895	1.03841	0	0.0526316	0.947368	-0.20703	0.0526316	0.894737	0.0526316	-0.182716	-0.0555487	-0.00612937
468	1.65293	0.842105	0	0.157895	1.67917	0.842105	0	0.157895	0.0262427	1.86961	0	0.947368	0.0526316	1.27444	1.37262	0.677378	0.894737	0	0.105263	1.02234	0.0526316	0	0.947368	-0.255285	0	0.842105	0.157895	-0.242538	-0.099736	-0.033732
469	1.48641	0.736842	0	0.263158	1.65668	1	0	0	0.170273	3.59836	0	1	0	1.47649	1.35548	0.714507	0.842105	0	0.157895	0.926829	0.157895	0.0526316	0.789474	-0.470969	0	1	0	-0.439933	-0.250471	-0.104306
471	1.09131	0.263158	0.0526316	0.684211	1.18532	0.368421	0	0.631579	0.0940113	2.38903	0.0526316	0.894737	0.0526316	1.18503	1.11749	0.832205	0.526316	0	0.473684	0.931542	0.157895	0	0.842105	-0.225897	0	0.842105	0.157895	-0.208136	-0.0925862	-0.038959
472	1.31459	0.529412	0	0.470588	1.38061	0.882353	0	0.117647	0.0660191	2.09105	0	0.882353	0.117647	1.17247	1.1064	0.882448	0.176471	0	0.823529	0.874909	0.294118	0	0.705882	-0.0480236	0.0588235	0.294118	0.647059	-0.0739788	-0.0186175	0.00115533
485	1.70421	0.941176	0	0.0588235	1.71781	0.941176	0	0.0588235	0.0135973	2.37761	0	0.833333	0.166667	1.46172	1.29677	0.783129	0.722222	0	0.277778	0.921935	0.294118	0	0.705882	0.0120743	0.235294	0.117647	0.647059	-0.0433798	-0.0175707	-0.0180015
499	1.64061	0.842105	0	0.157895	1.63003	0.833333	0	0.166667	0.0521126	1.67686	0	0.842105	0.157895	1.25995	1.22855	0.90439	0.222222	0.0555556	0.722222	0.996394	0.0555556	0	0.944444	-0.00350002	0.111111	0.166667	0.722222	-0.0169453	-0.0103835	-0.0157083
501	0.910697	0.0526316	0.105263	0.842105	1.20561	0.473684	0	0.526316	0.294914	1.99602	0	0.947368	0.0526316	1.75203	1.30995	0.744267	0.842105	0	0.157895	1.00643	0.0526316	0	0.947368	-0.300493	0.0526316	0.894737	0.0526316	-0.275858	-0.105608	-0.0119112
509	0.770437	0	0.421053	0.578947	0.946977	0.0526316	0.105263	0.842105	0.17654	1.30967	0.0526316	0.578947	0.368421	1.69194	1.01316	1.07554	0.0526316	0.210526	0.736842	0.97817	0	0	1	-0.027224	0.105263	0.105263	0.789474	-0.0323167	-0.0133456	-0.0239953
518	0.802931	0	0.473684	0.526316	0.923717	0	0.105263	0.894737	0.120786	2.22823	0	0.947368	0.0526316	0.84458	0.581421	0.965542	0.105263	0.0526316	0.842105	0.782401	0.684211	0	0.315789	0.156749	0.666667	0	0.333333	0.0307591	-0.00992066	0.0360959
531	1.68024	1	0	0	1.73913	1	0	0	0.0588888	2.646	0	1	0	1.19348	1.2413	0.898882	0.210526	0	0.789474	0.863471	0.473684	0.0526316	0.473684	0.183968	0.631579	0	0.368421	0.0673824	0.0149932	-0.000694969
539	1.11561	0.157895	0	0.842105	1.07572	0.105263	0	0.894737	-0.0398848	1.17712	0	0.526316	0.473684	1.31387	1.0446	0.998623	0.105263	0.105263	0.789474	1.00537	0	0.0526316	0.947368	0.130696	0.526316	0	0.473684	0.0109962	0.00119945	0.00467421
574	1.11918	0.421053	0.157895	0.421053	1.25533	0.526316	0	0.473684	0.136152	2.31734	0	0.947368	0.0526316	1.27736	1.0472	0.875369	0.315789	0	0.684211	0.894524	0.263158	0	0.736842	-0.0170321	0.315789	0.368421	0.315789	-0.070847	-0.0407623	-0.0130462
581	1.05791	0.157895	0.0526316	0.789474	1.28039	0.578947	0	0.421053	0.222488	2.62969	0	1	0	1.2324	1.21379	0.664145	1	0	0	0.946317	0.157895	0	0.842105	-0.468361	0	0.894737	0.105263	-0.441014	-0.324106	-0.152117
582	1.01926	0.0526316	0.105263	0.842105	1.02046	0.105263	0	0.894737	0.00120162	2.18566	0	1	0	0.973822	0.639935	0.86788	0.263158	0.105263	0.631579	0.74385	0.684211	0	0.315789	0.149604	0.631579	0.0526316	0.315789	0.0145106	-0.00704966	0.00206044
584	1.06924	0.157895	0	0.842105	1.0867	0.105263	0	0.894737	0.0174633	1.78487	0	0.842105	0.157895	0.896099	0.784228	1.05674	0	0.210526	0.789474	0.908934	0.263158	0	0.736842	0.0855517	0.421053	0	0.578947	0.00896976	0.000216402	0.00722102
586	1.37441	0.736842	0	0.263158	1.46235	0.894737	0	0.105263	0.0879399	1.17641	0	0.631579	0.368421	1.4878	1.11036	0.985632	0	0	1	1.05811	0	0.105263	0.894737	0.0289066	0	0	1	0.00709372	-0.0013878	0.0104057
587	1.2363	0.526316	0	0.473684	1.39329	0.842105	0	0.157895	0.15699	1.10982	0	0.421053	0.578947	1.31035	1.03788	1.01781	0	0	1	1.00628	0	0	1	0.0265075	0.0526316	0	0.947368	-0.0168372	-0.0121971	0.000966473
588	1.00976	0.0588235	0	0.941176	1.06756	0.117647	0	0.882353	0.0578014	0.978654	0	0	1	0.815926	0.994079	0.977424	0	0.0588235	0.941176	1.04233	0	0.176471	0.823529	-0.00593572	0.117647	0.0588235	0.823529	-0.0255089	0.0136589	0.0114748
592	0.855603	0	0.263158	0.736842	0.991148	0	0.0526316	0.947368	0.135544	2.55942	0	0.947368	0.0526316	0.984711	0.637312	0.713291	0.631579	0	0.368421	0.666793	0.842105	0	0.157895	0.150461	0.631579	0.105263	0.263158	-0.0025026	-0.0193845	-0.0242907
593	1.03046	0.157895	0.105263	0.736842	1.14157	0.157895	0.0526316	0.789474	0.111109	1.8608	0	0.631579	0.368421	1.09196	1.00603	0.916824	0.315789	0.0526316	0.631579	0.954213	0.105263	0	0.894737	0.179684	0.736842	0	0.263158	0.0620963	0.0168084	0.0244181
594	0.885908	0	0	1	1.11098	0.263158	0	0.736842	0.225072	2.60966	0	1	0	1.38064	1.30182	0.709354	0.842105	0	0.157895	0.966775	0.105263	0	0.894737	-0.403226	0.105263	0.894737	0	-0.449204	-0.328762	-0.170522
595	0.929951	0.0526316	0.315789	0.631579	1.04254	0.105263	0	0.894737	0.112587	1.52101	0.105263	0.578947	0.315789	0.783295	0.881126	0.852759	0.473684	0	0.526316	0.951274	0.210526	0	0.789474	0.0931614	0.578947	0.0526316	0.368421	-0.000874005	-0.0030721	0.0179164
596	1.18405	0.421053	0.0526316	0.526316	1.34833	0.684211	0	0.315789	0.16428	2.50803	0	1	0	1.5689	1.2704	0.76555	0.736842	0	0.263158	0.949477	0	0	1	-0.335156	0	0.894737	0.105263	-0.321524	-0.171487	-0.0730911
597	1.68129	0.894737	0	0.105263	1.69524	0.894737	0	0.105263	0.0139475	2.72669	0	1	0	1.53222	1.25031	0.717821	0.736842	0	0.263158	0.989842	0	0.0526316	0.947368	-0.222187	0	0.684211	0.315789	-0.191309	-0.0894529	-0.0571137
598	0.798339	0	0.352941	0.647059	0.946764	0	0.0588235	0.941176	0.148424	1.03948	0	0.105263	0.894737	1.13838	1.10356	0.830951	0.526316	0	0.473684	1.01229	0	0	1	-0.179929	0	0.722222	0.277778	-0.121086	-0.0720815	-0.00936132
599	1.54804	0.789474	0	0.210526	1.62214	0.789474	0	0.210526	0.0740995	1.2852	0	0.789474	0.210526	1.20609	1.2119	0.818378	0.526316	0	0.473684	1.0476	0	0.0526316	0.947368	-0.0505794	0.0526316	0.263158	0.684211	-0.0401954	0.00331099	-0.000217693
600	1.86256	0.947368	0	0.0526316	1.84977	1	0	0	-0.012795	2.00163	0	0.947368	0.0526316	1.42533	1.37423	0.64583	0.894737	0	0.105263	1.01611	0	0	1	-0.242211	0	0.722222	0.277778	-0.228266	-0.0797626	-0.0284416
601	2.04642	1	0	0	1.9139	1	0	0	-0.13252	1.49275	0	0.947368	0.0526316	1.24724	1.30613	0.468916	0.947368	0	0.0526316	1.06425	0	0.105263	0.894737	-0.101997	0	0.473684	0.526316	-0.0937758	-0.0203763	-0.0284868
602	1.19837	0.421053	0.0526316	0.526316	1.18319	0.473684	0	0.526316	-0.0151765	1.05154	0	0.263158	0.736842	1.05076	1.02924	0.891305	0.421053	0.105263	0.473684	0.991465	0	0	1	-0.0538755	0	0.105263	0.894737	-0.0729469	-0.0361853	-0.0317595
604	1.5452	0.894737	0	0.105263	1.66121	1	0	0	0.116014	1.13668	0	0.526316	0.473684	1.06906	1.1688	0.809144	0.526316	0	0.473684	1.04893	0	0.0526316	0.947368	0.0388656	0	0	1	0.00576302	0.0151019	-0.00561093
605	0.970869	0.0526316	0.0526316	0.894737	0.988334	0	0	1	0.0174647	1.01667	0	0	1	1.08198	0.982474	1.09183	0	0.210526	0.789474	1.0861	0	0.157895	0.842105	-0.103716	0	0.263158	0.736842	-0.0645351	-0.016239	-0.0215818
606	1.06396	0.105263	0	0.894737	1.03075	0.0526316	0	0.947368	-0.0332052	1.04649	0	0.105263	0.894737	1.08704	0.991084	1.00599	0.0526316	0.105263	0.842105	1.0309	0	0	1	-0.0549278	0	0.105263	0.894737	-0.0261247	-0.00717395	0.00314568
608	1.12511	0.105263	0	0.894737	1.11267	0.263158	0	0.736842	-0.0124322	1.05496	0	0.210526	0.789474	0.996344	0.994432	0.989041	0.105263	0.0526316	0.842105	1.01349	0	0.105263	0.894737	-0.0369418	0	0.105263	0.894737	-0.0202777	-0.0202272	0.00911177
609	1.17441	0.368421	0	0.631579	1.13057	0.210526	0	0.789474	-0.0438372	1.05433	0.0526316	0.263158	0.684211	1.04418	1.02367	0.917667	0.105263	0	0.894737	1.03356	0	0.105263	0.894737	-0.0249098	0.0526316	0.0526316	0.894737	-0.0230587	-0.0204075	0.0243119
614	1.2763	0.444444	0	0.555556	1.29895	0.526316	0	0.473684	0.0500816	1.08264	0	0.421053	0.578947	1.11437	1.03021	0.800035	0.578947	0.0526316	0.368421	1.02178	0	0.105263	0.894737	-0.00604998	0.157895	0.210526	0.631579	-0.0200386	-0.026715	-0.0078165
615	0.961818	0	0	1	1.15004	0.157895	0	0.842105	0.188218	1.05805	0	0.157895	0.842105	1.03281	1.01554	0.442052	1	0	0	0.984878	0	0	1	-0.113872	0	0.526316	0.473684	-0.060499	-0.0232376	0.0145724
616	0.865054	0	0.157895	0.842105	1.03374	0	0	1	0.169688	1.01271	0	0	1	0.820425	0.882188	0.750441	0.578947	0	0.421053	1.00987	0	0.0526316	0.947368	-0.100961	0.0526316	0.315789	0.631579	-0.0857042	-0.0300802	-0.0114492
618	1.12705	0.263158	0	0.736842	1.05124	0.105263	0	0.894737	-0.0758142	0.974572	0.105263	0.0526316	0.842105	0.862584	0.979198	0.809829	0.578947	0	0.421053	1.00694	0	0	1	-0.0428537	0	0.105263	0.894737	-0.0314141	-0.00721313	0.0165914
636	0.971742	0	0	1	0.947442	0	0	1	-0.0243001	0.996296	0.0555556	0.111111	0.833333	0.866273	0.884485	1.07496	0	0.222222	0.777778	0.986454	0	0	1	-0.0335588	0	0.111111	0.888889	-0.0218997	-0.0124708	-0.00151354
666	1.10011	0.263158	0	0.736842	1.17045	0.473684	0	0.526316	0.0703481	1.01925	0	0.105263	0.894737	0.982076	1.06845	0.558017	0.789474	0	0.210526	1.01465	0	0	1	-0.136328	0	0.578947	0.421053	-0.0753327	-0.0328865	-0.00861802
671	1.17474	0.294118	0	0.705882	1.09162	0.0555556	0	0.944444	-0.0803513	1.27539	0	0.833333	0.166667	1.21594	1.05792	0.999944	0.277778	0.333333	0.388889	0.944873	0.235294	0.0588235	0.705882	-0.0100671	0.0625	0.125	0.8125	-0.0471697	-0.0328545	-0.00901214
682	1.10277	0.157895	0	0.842105	1.04715	0.105263	0	0.894737	-0.055621	1.10328	0	0.473684	0.526316	1.0749	1.11399	0.997134	0	0.105263	0.894737	1.02765	0	0.105263	0.894737	-0.0269009	0.0526316	0.105263	0.842105	-0.00966685	0.0226234	-0.00145397
695	1.23458	0.473684	0	0.526316	1.25525	0.578947	0	0.421053	0.020667	1.63484	0	0.947368	0.0526316	1.59204	1.30176	1.00082	0	0.0526316	0.947368	0.994572	0.0526316	0.0526316	0.894737	0.0119506	0.105263	0.105263	0.789474	-0.0140866	0.00336582	0.00788009
725	0.999004	0	0	1	1.03248	0.0526316	0	0.947368	0.0334712	0.92711	0.368421	0.105263	0.526316	0.805832	0.80193	1.02411	0	0.0526316	0.947368	1.0696	0	0.105263	0.894737	-0.0429216	0	0.0526316	0.947368	-0.030403	-0.0176892	0.00986867
726	0.856248	0.0526316	0.421053	0.526316	0.935559	0	0.105263	0.894737	0.0793108	1.22065	0	0.631579	0.368421	0.888107	1.08719	1.06116	0	0.157895	0.842105	0.93093	0.166667	0	0.833333	-0.115804	0	0.315789	0.684211	-0.0576538	-0.0352514	-0.00981674
727	0.849107	0.0526316	0.421053	0.526316	0.966137	0.105263	0.0526316	0.842105	0.11703	1.3946	0.105263	0.578947	0.315789	0.997918	1.10216	1.06326	0	0	1	0.902482	0.263158	0	0.736842	-0.124355	0	0.578947	0.421053	-0.0506795	-0.0073819	-0.00196543
735	1.28885	0.631579	0	0.368421	1.24752	0.578947	0	0.421053	-0.0413328	1.65602	0	1	0	1.65774	1.34062	0.912013	0.157895	0	0.842105	1.00891	0	0.105263	0.894737	-0.024611	0	0.166667	0.833333	-0.0114608	-0.00174632	-0.0115027
762	1.0706	0	0	1	1.06506	0.105263	0	0.894737	-0.00553834	1.00932	0.0526316	0.0526316	0.894737	1.00078	0.997738	1.01252	0	0	1	1.02524	0	0.0526316	0.947368	-0.0612553	0	0.0526316	0.947368	-0.0250332	-0.0207088	0.0106255
